# One for the road: Bumble bees consume pollen at flowers

**DOI:** 10.1101/2024.06.10.598376

**Authors:** Maggie M. Mayberry, Jacob S. Francis, Jenny K. Burrow, Faith E. Dall, Michelle Bowe, Anne Leonard, Parker Campbell, Avery L. Russell

**Affiliations:** Department of Biology, Missouri State University, Springfield, MO, 65897. USA; Department of Biological Sciences, Florida Atlantic University, Boca Raton FL, 33431, USA; Department of Biology, University of Nevada, Reno, Reno, NV, 89557. USA

**Author notes:** Corresponding author Department of Biology, 910 S John Q Hammons Pkwy, Temple Hall, Missouri State University, Springfield, MO 65897 USA, email of corresponding author.

**Keywords:** Bumble bees, foraging, pollen, pollen foraging, nectar, nutritional ecology

## Abstract

Bees are the primary consumers of pollen in many ecosystems, but pollen consumption by adult bees is rarely studied, leaving a gap in our understanding of the nutritional ecology of collective foraging and pollination biology more generally. For example, while eusocial bees feed upon pollen from colony stores, whether they also consume pollen directly from flowers to meet their own needs or to assess its quality for the broader collective is unknown. We therefore captured wild bumble bee colonies (*B. bimaculatus* and *B. griseocollis*) and tested whether individual workers consumed pollen directly from flowers in a lab-based foraging assay. After confirming presence of floral pollen in worker crops (i.e., consumption at flowers), in a field setting we tested alternative hypotheses for the function of this behavior using information about the composition, abundance, and diversity of pollen found in the crops vs. pollen baskets of three species of pollen– and nectar-foraging bumble bees (*Bombus bimaculatus, B. griseocollis,* and *B. impatiens*). Consistent with the hypothesis that consuming pollen at flowers reflects sampling, total pollen quantity in crops was consistently smaller than in pollen baskets, and basket pollen tended to be a subset of that found in crops. Further, pollen foragers consumed more and different kinds of pollen than nectar foragers. Pollen consumption at flowers is thus unlikely to be purely incidental, or to substantially benefit workers nutritionally. Instead, consuming pollen directly from flowers likely allows foragers to quickly assess pollen quality before collecting it to feed the colony as whole.

**SIGNIFICANCE STATEMENT:** While nectar-collecting bees are classic models for the study of foraging behavior and plant-pollinator interactions, little is known about how bees assess pollen while foraging. Pollen is a critical source of protein and lipids, offered by many plant species alongside or instead of nectar. Though variation in pollen macronutrient content and secondary chemistry affect bee reproductive performance and health, whether and how foragers evaluate pollen quality is not known. We show that foraging worker bumble bees consume pollen at flowers and suggest this behavior may allow them to sample its nutritional quality. This sheds new light on the nutritional basis of plant-pollinator interactions and adds to our understanding of how bees regulate their collection of this critical resource.
