## Supplementary material for "One for the road: Bumble bees consume pollen at flowers": Data and R script used in analyses: BPC_NFCrop.csv

BeeID	Bee_Species	Forager_Type	Origin	Tot_Pollen_Types	Tot_Pollen_Count	ACMO	ACRA	AGEU	ALSP	ANGR	ASCH	CABU	CADI	COVE	ECBA	ECPU	GECB	HEJB	HEST	HYMA	HYPE	IMBA	IRDO	KNUV	LIGR	LOSE	LYSA	NADO	OE	RAPI	RUFU	SAGA	SAYA	SIAL	STBY	TRRE	TECA	UNK6	VEBO	VVVB	VIAC	ZAAL	UNK
1MM1	BIMAC	NEC	CROP	1	108						108
1MM6	BIMAC	NEC	CROP	2	84																														42						42
1MM7	BIMAC	NEC	CROP	0	0
1PF1	BIMAC	NEC	CROP	2	16		8																													8
1PF2	BIMAC	NEC	CROP	2	120				72																											48
1PF5	BIMAC	NEC	CROP	1	9																															9
1PF7	BIMAC	NEC	CROP	2	5022											18																				5004
24ALR10	BIMAC	NEC	CROP	3	54		18				18																									18
24ALR2	BIMAC	NEC	CROP	1	120						120
24ALR4	GRIS	NEC	CROP	2	120						105																																15
24ALR6	GRIS	NEC	CROP	3	189		42									126																			21
24ALR8	BIMAC	NEC	CROP	1	9						9
24MM1	GRIS	NEC	CROP	0	0
24MM10	BIMAC	NEC	CROP	0	0
24MM2	GRIS	NEC	CROP	1	924																													924
24MM3	BIMAC	NEC	CROP	2	36		27																																				9
24MM4	BIMAC	NEC	CROP	1	18																																						18
24PF2	BIMAC	NEC	CROP	1	693											693
24PF4	BIMAC	NEC	CROP	1	3078		3078
24PF5	BIMAC	NEC	CROP	4	249		23																				135									68							23
24PF7	BIMAC	NEC	CROP	2	270						90																																180
30ALR10	BIMAC	NEC	CROP	1	240																															240
30ALR11	BIMAC	NEC	CROP	2	18						9																																9
30ALR12	BIMAC	NEC	CROP	3	27						9				9																					9
30ALR5	BIMAC	NEC	CROP	0	0
30ALR8	BIMAC	NEC	CROP	3	99																															27				27			45
30ALR9	BIMAC	NEC	CROP	1	11																														11
30MM1	GRIS	NEC	CROP	3	216						135			9																						72
30MM10	BIMAC	NEC	CROP	1	10																																			10
30MM11	BIMAC	NEC	CROP	0	0
30MM12	IMPAT	NEC	CROP	2	630					585																																	45
30MM2	BIMAC	NEC	CROP	10	2719		361		19		1653										29	10			10	10	19	19								589
30MM4	GRIS	NEC	CROP	0	0
30MM6	BIMAC	NEC	CROP	1	10																														10
30MM7	GRIS	NEC	CROP	4	2998						2012																						837					54			95
7ALR1	GRIS	NEC	CROP	3	27						9				9																					9
7ALR4	GRIS	NEC	CROP	0	0
7ALR7	GRIS	NEC	CROP	4	387						90								270		18															9
7MM2	GRIS	NEC	CROP	1	105											105
7MM5	IMPAT	NEC	CROP	0	0
7MM7	GRIS	NEC	CROP	1	18																																				18
7MM9	GRIS	NEC	CROP	1	165											165
7PF1	BIMAC	NEC	CROP	2	68																23														45
7PF2	IMPAT	NEC	CROP	2	22																															11	11
