## Supplementary material for "One for the road: Bumble bees consume pollen at flowers": Data and R script used in analyses: BPC_PF Corbic_2-16.csv

BeeID	Bee_Species	Forager_Type	Origin	Tot_Pollen_Types	Tot_Pollen_Count	ACMO	ACRA	AGEU	ALSP	ANGR	ASCH	CABU	CADI	COVE	ECBA	ECPU	GECB	HEJB	HEST	HYMA	HYPE	IMBA	IRDO	KNUV	LIGR	LOSE	LYSA	NADO	OE	RAPI	RUFU	SAGA	SAYA	SIAL	STBY	TRRE	TECA	UNK6	VEBO	VVVB	VIAC	ZAAL	UNK
1ALR2	BIMAC	POL	CORBIC	10	86160		16080				19050							60				8790	3930		2520	1440		90	630							33570
1MM2	IMPAT	POL	CORBIC	3	279900						3600										16650							259650
1MM3	BIMAC	POL	CORBIC	4	1590		810														135							240								405
1PF3	BIMAC	POL	CORBIC	2	51900																2700							49200
1PF6	BIMAC	POL	CORBIC	3	75450		13020								30																					62400
24ALR1	BIMAC	POL	CORBIC	6	2086200		1614900				452700							900											300	1500						15900							27
24ALR3	GRIS	POL	CORBIC	3	2295		2232	9																				54
24ALR5	GRIS	POL	CORBIC	7	3732930		3176820		3600		380160							1350			17100									2700						151200				390			300
24ALR7	BIMAC	POL	CORBIC	9	249480		126360				95850							60			3000							30	300	300						23190
24ALR9	GRIS	POL	CORBIC	10	4236		1760		33		806							2				8			48				122		5				750	702
24MM6	BIMAC	POL	CORBIC	3	644220										2700						54180							587340
24PF1	GRIS	POL	CORBIC	8	3631500		2494800				1098900	900		22500										900			2700	900								9900
24PF3	BIMAC	POL	CORBIC	3	1134600				6000		1023900																									104700							2250
24PF6	BIMAC	POL	CORBIC	7	5399325						389520		4500																1800		900			9000	45225
30ALR1	BIMAC	POL	CORBIC	11	505800		282900				166800		300		900				600		25800				3300		2100	300	1800							21000
30ALR2-1	BIMAC	POL	CORBIC	14	23086		439				574		11		2981			11			1361	11	79		23			16200	23							304		900					600
30ALR3	BIMAC	POL	CORBIC	10	3079200	600	2978100											1800									600	3600	1200		4800	300				87300
30ALR6	BIMAC	POL	CORBIC	8	3508500		2351700				884700			5400				1200									23400								211500	27600
30ALR7	GRIS	POL	CORBIC	1	2635200		2635200																																	22500			600
7ALR10	IMPAT	POL	CORBIC	10	1117800		53700							900	1800				600		101400						33300	901500	300							1800				300		300
7ALR2	IMPAT	POL	CORBIC	8	405900		12300							3000	14100						18900							356700								300
7ALR3	IMPAT	POL	CORBIC	9	526500		29700						300		2700				600		39900			300				451200	900							900
7ALR5	GRIS	POL	CORBIC	7	252900						12240				41220				18900		9720				180			167580								3060				1320
7ALR6	GRIS	POL	CORBIC	7	329640		22320							1830							12990						5790	271170								14220
7ALR8	GRIS	POL	CORBIC	2	449700						45900																									403800							11100
7ALR9	BIMAC	POL	CORBIC	5	1974900						180900				12000	442200											600									1339200				120
7MM10	BIMAC	POL	CORBIC	6	228960						6810			30							6300						179550									36150
7MM4	IMPAT	POL	CORBIC	3	777300																38100							737400								1800
7MM6	GRIS	POL	CORBIC	6	828450		213300			1575						1575												304875							103725	203400
7MM8	GRIS	POL	CORBIC	6	236130						8700			3120	630						14010							209520								150
7PF3	BIMAC	POL	CORBIC	5	239400						15600			600			600				8400						214200
8MM1	GRIS	POL	CORBIC	5	888000													300	600		22800							864000	300								300
8MM2	IMPAT	POL	CORBIC	5	586500																118500						38100	402900								26700
