## Supplementary material for "One for the road: Bumble bees consume pollen at flowers": Data and R script used in analyses: BPC_PFCrop.csv

BeeID	Bee_Species	Forager_Type	Origin	Tot_Pollen_Types	Tot_Pollen_Count	ACMO	ACRA	AGEU	ALSP	ANGR	ASCH	CABU	CADI	COVE	ECBA	ECPU	GECB	HEJB	HEST	HYMA	HYPE	IMBA	IRDO	KNUV	LIGR	LOSE	LYSA	NADO	OE	RAPI	RUFU	SAGA	SAYA	SIAL	STBY	TRRE	TECA	UNK6	VEBO	VVVB	VIAC	ZAAL	UNK
1ALR2	BIMAC	POL	CROP	1	9																							9
1MM2	IMPAT	POL	CROP	2	18																							9															9
1MM3	BIMAC	POL	CROP	2	18																9															9
1PF3	BIMAC	POL	CROP	3	546		126														84							336
1PF6	BIMAC	POL	CROP	3	81		54																										9			18
24ALR1	BIMAC	POL	CROP	0	0
24ALR3	GRIS	POL	CROP	2	108														90		18
24ALR5	GRIS	POL	CROP	2	558						270																									288
24ALR7	BIMAC	POL	CROP	3	27		9																													9				9
24ALR9	GRIS	POL	CROP	2	189																															162							27
24MM6	BIMAC	POL	CROP	1	135		135
24PF1	GRIS	POL	CROP	2	120						105								15
24PF3	BIMAC	POL	CROP	1	18		18
24PF6	BIMAC	POL	CROP	0	0
30ALR1	BIMAC	POL	CROP	2	27		18																												9
30ALR2	BIMAC	POL	CROP	9	612		45		9		54				18						27							243	99						18								99
30ALR2-1	BIMAC	POL	CROP	8	513		45		9		54				18						27							243	99						18
30ALR3	BIMAC	POL	CROP	0	0
30ALR3-1	GRIS	POL	CROP	4	108		18				18	9																								63
30ALR6	BIMAC	POL	CROP	1	45		45
30ALR7	GRIS	POL	CROP	1	504																																						504
7ALR10	IMPAT	POL	CROP	0	0
7ALR2	IMPAT	POL	CROP	3	68										14													27										27
7ALR5	GRIS	POL	CROP	4	330		33							66		198												33
7ALR6	GRIS	POL	CROP	5	153		54														18							45								9					27
7ALR8	GRIS	POL	CROP	3	63		27														18															18
7ALR9	BIMAC	POL	CROP	2	18																															9			9
7MM10	BIMAC	POL	CROP	3	144											24												72								48
7MM4	IMPAT	POL	CROP	2	27		18																					9
7MM6	GRIS	POL	CROP	2	90						45																	45
7MM8	GRIS	POL	CROP	5	342									72		54					18							162							36
7PF3	BIMAC	POL	CROP	3	189		54														18															117
8MM1	GRIS	POL	CROP	1	9																														9
8MM2	IMPAT	POL	CROP	3	63				9																			9								45
