## Supplementary material for "One for the road: Bumble bees consume pollen at flowers": Data and R script used in analyses: Plant_List.csv

ACMO
ACMI
ACRA
AGEU
ALSP
ANGR
ASCH
CADI
CABU
CAPO
COVE
ECPU
ECBA
GECB
HEST
HEJB
HIMA
HYMA
HYPE
IRDO
KNUV
LOCB
LIGR
LOSE
LYSA
NADO
NERA
OE
POGR
RAPI
RUFU
SAGA
SASP
SAYA
SIAL
SO
STBY
TRRE
VEBO
VVVB
VIAC
ZIEL
UNK
COLA
IMBA
UNK4
PH
HYHE
ZAAL
