## Supplementary material for "One for the road: Bumble bees consume pollen at flowers": Data and R script used in analyses: Processed_lab-vs-field-bees_corbicula-and-crop.csv

BeeID	Bee_Species	Bee_Origin	Forager_Type	Origin	Pollen_Count
14O9	BIMAC	Lab	POL	CROP	1239
14Y1	GRIS	Lab	POL	CROP	1872
1O3	BIMAC	Lab	POL	CROP
1O4	BIMAC	Lab	POL	CROP	1458
1O5	BIMAC	Lab	POL	CROP	1224
23Y1	GRIS	Lab	POL	CROP	9
27Y3	GRIS	Lab	POL	CROP	990
28Y4	GRIS	Lab	POL	CROP	2412
29O1	BIMAC	Lab	POL	CROP	810
29O2	BIMAC	Lab	POL	CROP	225
29Y5	GRIS	Lab	POL	CROP	522
29Y6	GRIS	Lab	POL	CROP	144
29Y7	GRIS	Lab	POL	CROP	795
8O6	BIMAC	Lab	POL	CROP	9
8O7	BIMAC	Lab	POL	CROP	1161
1ALR2	BIMAC	Field	POL	CROP	9
1MM2	IMPAT	Field	POL	CROP	18
1MM3	BIMAC	Field	POL	CROP	18
1PF3	BIMAC	Field	POL	CROP	546
1PF6	BIMAC	Field	POL	CROP	81
24ALR1	BIMAC	Field	POL	CROP	0
24ALR3	GRIS	Field	POL	CROP	108
24ALR5	GRIS	Field	POL	CROP	558
24ALR7	BIMAC	Field	POL	CROP	27
24ALR9	GRIS	Field	POL	CROP	189
24MM6	BIMAC	Field	POL	CROP	135
24PF1	GRIS	Field	POL	CROP	120
24PF3	BIMAC	Field	POL	CROP	18
24PF6	BIMAC	Field	POL	CROP	0
30ALR1	BIMAC	Field	POL	CROP	27
30ALR2	BIMAC	Field	POL	CROP	612
30ALR2-1	BIMAC	Field	POL	CROP	513
30ALR3	BIMAC	Field	POL	CROP	0
30ALR3-1	GRIS	Field	POL	CROP	108
30ALR6	BIMAC	Field	POL	CROP	45
30ALR7	GRIS	Field	POL	CROP	504
7ALR10	IMPAT	Field	POL	CROP	0
7ALR2	IMPAT	Field	POL	CROP	68
7ALR5	GRIS	Field	POL	CROP	330
7ALR6	GRIS	Field	POL	CROP	153
7ALR8	GRIS	Field	POL	CROP	63
7ALR9	BIMAC	Field	POL	CROP	18
7MM10	BIMAC	Field	POL	CROP	144
7MM4	IMPAT	Field	POL	CROP	27
7MM6	GRIS	Field	POL	CROP	90
7MM8	GRIS	Field	POL	CROP	342
7PF3	BIMAC	Field	POL	CROP	189
8MM1	GRIS	Field	POL	CROP	9
8MM2	IMPAT	Field	POL	CROP	63
